# dbDEMC 3.0: Functional Exploration of Differentially Expressed miRNAs in Cancers of Human and Model Organisms

**DOI:** 10.1101/2022.02.10.479911

**Authors:** Feng Xu, Yifan Wang, Yunchao Ling, Chenfen Zhou, Haizhou Wang, Andrew E. Teschendorff, Yi Zhao, Haitao Zhao, Yungang He, Guoqing Zhang, Zhen Yang

## Abstract

microRNAs (miRNAs) are important regulators in gene expression. The deregulation of miRNA expression is widely reported in the transformation from physiological to pathological state of cells. A large amount of differentially expressed miRNAs (DEMs) have been identified in various human cancers by using high-throughput technologies, such as microarray and miRNA-seq. Through mining of published researches with high-throughput experiment information, the database of differentially expressed miRNAs in human cancers (dbDEMC) was constructed with the aim of providing a systematic resource for the storage and query of the DEMs. Here we report an update of the dbDEMC to version 3.0, containing two-fold more data entries than the previous version, now including also data from mouse and rat. The dbDEMC 3.0 contains 3,268 unique DEMs in 40 different cancer types. The current datasets for differential expression analysis have expanded to 9 generalized categories. Moreover, the current release integrates functional annotations of DEMs obtained from experimentally validated targets. The annotations can greatly benefit integrative analysis of DEMs. In summary, dbDEMC 3.0 provides a valuable resource for characterizing molecular functions and regulatory mechanisms of DEMs in human cancers. The dbDEMC 3.0 is freely accessible at https://www.biosino.org/dbDEMC.
