## Supplementary material for "dbDEMC 3.0: Functional Exploration of Differentially Expressed miRNAs in Cancers of Human and Model Organisms": Table S4

### Sheet: 工作表1
Table S4 All miRNA clusters and associated miRNA IDs identified. A total of 143 miRNA clusters and associated 688 human mature miRNAs were obtained in the human genome.
Cluster	miRNAs
Cluster 1	hsa-miR-512-5p|hsa-miR-512-3p|hsa-miR-1323|hsa-miR-498|hsa-miR-520e|hsa-miR-515-5p|hsa-miR-515-3p|hsa-miR-519e-5p|hsa-miR-519e-3p|hsa-miR-520f-3p|hsa-miR-520f-5p|hsa-miR-519c-5p|hsa-miR-519c-3p|hsa-miR-1283|hsa-miR-520a-5p|hsa-miR-520a-3p|hsa-miR-526b-5p|hsa-miR-526b-3p|hsa-miR-519b-5p|hsa-miR-519b-3p|hsa-miR-525-5p|hsa-miR-525-3p|hsa-miR-523-5p|hsa-miR-523-3p|hsa-miR-518f-5p|hsa-miR-518f-3p|hsa-…
Cluster 2	hsa-miR-379-5p|hsa-miR-379-3p|hsa-miR-411-5p|hsa-miR-411-3p|hsa-miR-299-5p|hsa-miR-299-3p|hsa-miR-380-5p|hsa-miR-380-3p|hsa-miR-1197|hsa-miR-323a-5p|hsa-miR-323a-3p|hsa-miR-758-3p|hsa-miR-758-5p|hsa-miR-329-3p|hsa-miR-329-5p|hsa-miR-494-3p|hsa-miR-494-5p|hsa-miR-1193|hsa-miR-543|hsa-miR-495-3p|hsa-miR-495-5p|hsa-miR-376c-3p|hsa-miR-376c-5p|hsa-miR-376a-3p|hsa-miR-376a-2-5p|hsa-miR-654-5p|hsa-miR-…
Cluster 3	hsa-miR-493-5p|hsa-miR-493-3p|hsa-miR-337-5p|hsa-miR-337-3p|hsa-miR-665|hsa-miR-431-5p|hsa-miR-431-3p|hsa-miR-433-3p|hsa-miR-433-5p|hsa-miR-127-5p|hsa-miR-127-3p|hsa-miR-432-5p|hsa-miR-432-3p|hsa-miR-136-5p|hsa-miR-136-3p
Cluster 4	hsa-miR-532-5p|hsa-miR-532-3p|hsa-miR-188-5p|hsa-miR-188-3p|hsa-miR-500a-5p|hsa-miR-500a-3p|hsa-miR-362-5p|hsa-miR-362-3p|hsa-miR-501-5p|hsa-miR-501-3p|hsa-miR-500b-5p|hsa-miR-500b-3p|hsa-miR-660-5p|hsa-miR-660-3p|hsa-miR-502-5p|hsa-miR-502-3p
Cluster 5	hsa-miR-3689c|hsa-miR-3689a-5p|hsa-miR-3689a-3p|hsa-miR-3689d|hsa-miR-3689b-5p|hsa-miR-3689b-3p|hsa-miR-3689e|hsa-miR-3689f
Cluster 6	hsa-miR-17-5p|hsa-miR-17-3p|hsa-miR-18a-5p|hsa-miR-18a-3p|hsa-miR-19a-5p|hsa-miR-19a-3p|hsa-miR-20a-5p|hsa-miR-20a-3p|hsa-miR-19b-1-5p|hsa-miR-19b-3p|hsa-miR-92a-1-5p|hsa-miR-92a-3p
Cluster 7	hsa-miR-363-5p|hsa-miR-363-3p|hsa-miR-92a-3p|hsa-miR-92a-2-5p|hsa-miR-19b-3p|hsa-miR-19b-2-5p|hsa-miR-20b-5p|hsa-miR-20b-3p|hsa-miR-18b-5p|hsa-miR-18b-3p|hsa-miR-106a-5p|hsa-miR-106a-3p
Cluster 8	hsa-miR-450b-5p|hsa-miR-450b-3p|hsa-miR-450a-5p|hsa-miR-450a-1-3p|hsa-miR-450a-2-3p|hsa-miR-542-5p|hsa-miR-542-3p|hsa-miR-503-5p|hsa-miR-503-3p|hsa-miR-424-5p|hsa-miR-424-3p
Cluster 9	hsa-miR-892c-5p|hsa-miR-892c-3p|hsa-miR-890|hsa-miR-888-5p|hsa-miR-888-3p|hsa-miR-892a|hsa-miR-892b|hsa-miR-891b
Cluster 10	hsa-miR-367-5p|hsa-miR-367-3p|hsa-miR-302d-5p|hsa-miR-302d-3p|hsa-miR-302a-5p|hsa-miR-302a-3p|hsa-miR-302c-5p|hsa-miR-302c-3p|hsa-miR-302b-5p|hsa-miR-302b-3p
Cluster 11	hsa-miR-192-5p|hsa-miR-192-3p|hsa-miR-194-5p|hsa-miR-194-3p|hsa-miR-6750-5p|hsa-miR-6750-3p|hsa-miR-6749-5p|hsa-miR-6749-3p
Cluster 12	hsa-miR-4539|hsa-miR-4507|hsa-miR-4538|hsa-miR-4537
Cluster 13	hsa-miR-451a|hsa-miR-451b|hsa-miR-144-5p|hsa-miR-144-3p|hsa-miR-4732-5p|hsa-miR-4732-3p
Cluster 14	hsa-miR-657|hsa-miR-3065-5p|hsa-miR-3065-3p|hsa-miR-338-5p|hsa-miR-338-3p|hsa-miR-1250-5p|hsa-miR-1250-3p
Cluster 15	hsa-miR-371a-5p|hsa-miR-371a-3p|hsa-miR-371b-5p|hsa-miR-371b-3p|hsa-miR-372-3p|hsa-miR-372-5p|hsa-miR-373-5p|hsa-miR-373-3p
Cluster 16	hsa-miR-23b-5p|hsa-miR-23b-3p|hsa-miR-27b-5p|hsa-miR-27b-3p|hsa-miR-3074-3p|hsa-miR-3074-5p|hsa-miR-24-1-5p|hsa-miR-24-3p
Cluster 17	hsa-miR-513a-5p|hsa-miR-513a-3p|hsa-miR-506-3p|hsa-miR-506-5p|hsa-miR-507|hsa-miR-508-5p|hsa-miR-508-3p
Cluster 18	hsa-miR-514b-5p|hsa-miR-514b-3p|hsa-miR-509-5p|hsa-miR-509-3p|hsa-miR-509-3-5p
Cluster 19	hsa-miR-510-5p|hsa-miR-510-3p|hsa-miR-514a-3p|hsa-miR-514a-5p
Cluster 20	hsa-miR-200b-5p|hsa-miR-200b-3p|hsa-miR-200a-5p|hsa-miR-200a-3p|hsa-miR-429
Cluster 21	hsa-miR-1273f|hsa-miR-5095|hsa-miR-1273g-5p|hsa-miR-1273g-3p
Cluster 22	hsa-miR-214-5p|hsa-miR-214-3p|hsa-miR-3120-3p|hsa-miR-3120-5p|hsa-miR-199a-5p|hsa-miR-199a-3p
Cluster 23	hsa-miR-1179|hsa-miR-7-5p|hsa-miR-7-2-3p|hsa-miR-3529-5p|hsa-miR-3529-3p
Cluster 24	hsa-miR-3677-3p|hsa-miR-3677-5p|hsa-miR-940|hsa-miR-4717-5p|hsa-miR-4717-3p
Cluster 25	hsa-miR-3179|hsa-miR-3670|hsa-miR-3180-5p|hsa-miR-3180-3p
Cluster 26	hsa-miR-3179|hsa-miR-3670|hsa-miR-3180-5p|hsa-miR-3180-3p
Cluster 27	hsa-miR-3180-5p|hsa-miR-3180-3p|hsa-miR-3670|hsa-miR-3179
Cluster 28	hsa-miR-24-3p|hsa-miR-24-2-5p|hsa-miR-27a-5p|hsa-miR-27a-3p|hsa-miR-23a-5p|hsa-miR-23a-3p
Cluster 29	hsa-miR-99b-5p|hsa-miR-99b-3p|hsa-let-7e-5p|hsa-let-7e-3p|hsa-miR-125a-5p|hsa-miR-125a-3p
Cluster 30	hsa-miR-6804-5p|hsa-miR-6804-3p|hsa-miR-6802-5p|hsa-miR-6802-3p|hsa-miR-6803-5p|hsa-miR-6803-3p
Cluster 31	hsa-miR-6724-5p|hsa-miR-3648|hsa-miR-3687
Cluster 32	hsa-let-7a-5p|hsa-let-7a-3p|hsa-miR-4763-5p|hsa-miR-4763-3p|hsa-let-7b-5p|hsa-let-7b-3p
Cluster 33	hsa-miR-449a|hsa-miR-449b-5p|hsa-miR-449b-3p|hsa-miR-449c-5p|hsa-miR-449c-3p
Cluster 34	hsa-miR-25-5p|hsa-miR-25-3p|hsa-miR-93-5p|hsa-miR-93-3p|hsa-miR-106b-5p|hsa-miR-106b-3p
Cluster 35	hsa-miR-182-5p|hsa-miR-182-3p|hsa-miR-96-5p|hsa-miR-96-3p|hsa-miR-183-5p|hsa-miR-183-3p
Cluster 36	hsa-miR-5692a|hsa-miR-3926
Cluster 37	hsa-miR-939-5p|hsa-miR-939-3p|hsa-miR-1234-3p|hsa-miR-6849-5p|hsa-miR-6849-3p
Cluster 38	hsa-let-7a-5p|hsa-let-7a-3p|hsa-let-7f-5p|hsa-let-7f-1-3p|hsa-let-7d-5p|hsa-let-7d-3p
Cluster 39	hsa-miR-421|hsa-miR-374b-5p|hsa-miR-374b-3p|hsa-miR-374c-5p|hsa-miR-374c-3p
Cluster 40	hsa-miR-105-5p|hsa-miR-105-3p|hsa-miR-767-5p|hsa-miR-767-3p
Cluster 41	hsa-miR-30e-5p|hsa-miR-30e-3p|hsa-miR-30c-5p|hsa-miR-30c-1-3p
Cluster 42	hsa-miR-4421|hsa-miR-6500-5p|hsa-miR-6500-3p
Cluster 43	hsa-miR-3671|hsa-miR-101-5p|hsa-miR-101-3p
Cluster 44	hsa-miR-2682-5p|hsa-miR-2682-3p|hsa-miR-137
Cluster 45	hsa-miR-1295a|hsa-miR-1295b-5p|hsa-miR-1295b-3p
Cluster 46	hsa-miR-181b-5p|hsa-miR-181b-3p|hsa-miR-181a-5p|hsa-miR-181a-3p
Cluster 47	hsa-miR-29c-5p|hsa-miR-29c-3p|hsa-miR-29b-3p|hsa-miR-29b-2-5p
Cluster 48	hsa-miR-215-5p|hsa-miR-215-3p|hsa-miR-194-5p
Cluster 49	hsa-miR-3155a|hsa-miR-3155b
Cluster 50	hsa-miR-3158-3p|hsa-miR-3158-5p
Cluster 51	hsa-miR-6715a-3p|hsa-miR-6715b-5p|hsa-miR-6715b-3p
Cluster 52	hsa-miR-3160-3p|hsa-miR-3160-5p
Cluster 53	hsa-miR-6748-5p|hsa-miR-6748-3p|hsa-miR-6514-5p|hsa-miR-6514-3p
Cluster 54	hsa-miR-7113-5p|hsa-miR-7113-3p|hsa-miR-4691-5p|hsa-miR-4691-3p
Cluster 55	hsa-miR-34b-5p|hsa-miR-34b-3p|hsa-miR-34c-5p|hsa-miR-34c-3p
Cluster 56	hsa-let-7a-5p|hsa-let-7a-2-3p|hsa-miR-100-5p|hsa-miR-100-3p
Cluster 57	hsa-miR-200c-5p|hsa-miR-200c-3p|hsa-miR-141-5p|hsa-miR-141-3p
Cluster 58	hsa-miR-6758-5p|hsa-miR-6758-3p|hsa-miR-616-5p|hsa-miR-616-3p
Cluster 59	hsa-miR-548z|hsa-miR-548c-5p|hsa-miR-548c-3p
Cluster 60	hsa-miR-3913-5p|hsa-miR-3913-3p
Cluster 61	hsa-miR-5700|hsa-miR-7844-5p
Cluster 62	hsa-miR-331-5p|hsa-miR-331-3p|hsa-miR-3685
Cluster 63	hsa-miR-16-5p|hsa-miR-16-1-3p|hsa-miR-15a-5p|hsa-miR-15a-3p
Cluster 64	hsa-miR-151b|hsa-miR-342-5p|hsa-miR-342-3p
Cluster 65	hsa-miR-203a-3p|hsa-miR-203a-5p|hsa-miR-203b-5p|hsa-miR-203b-3p
Cluster 66	hsa-miR-5587-5p|hsa-miR-5587-3p|hsa-miR-3176
Cluster 67	hsa-miR-4516|hsa-miR-3180
Cluster 68	hsa-miR-193b-5p|hsa-miR-193b-3p|hsa-miR-365a-3p|hsa-miR-365a-5p
Cluster 69	hsa-miR-6511a-5p|hsa-miR-6511a-3p|hsa-miR-6770-5p|hsa-miR-6770-3p
Cluster 70	hsa-miR-6511a-5p|hsa-miR-6511a-3p|hsa-miR-6770-5p|hsa-miR-6770-3p
Cluster 71	hsa-miR-3670|hsa-miR-3179
Cluster 72	hsa-miR-132-5p|hsa-miR-132-3p|hsa-miR-212-3p|hsa-miR-212-5p
Cluster 73	hsa-miR-6864-5p|hsa-miR-6864-3p|hsa-miR-6865-5p|hsa-miR-6865-3p
Cluster 74	hsa-miR-4520-5p|hsa-miR-4520-3p|hsa-miR-4520-2-3p
Cluster 75	hsa-miR-195-5p|hsa-miR-195-3p|hsa-miR-497-5p|hsa-miR-497-3p
Cluster 76	hsa-miR-6777-5p|hsa-miR-6777-3p|hsa-miR-33b-5p|hsa-miR-33b-3p
Cluster 77	hsa-miR-423-5p|hsa-miR-423-3p|hsa-miR-3184-5p|hsa-miR-3184-3p
Cluster 78	hsa-miR-4725-5p|hsa-miR-4725-3p|hsa-miR-365b-5p|hsa-miR-365b-3p
Cluster 79	hsa-miR-142-5p|hsa-miR-142-3p|hsa-miR-4736
Cluster 80	hsa-miR-3064-5p|hsa-miR-3064-3p|hsa-miR-5047
Cluster 81	hsa-miR-548d-5p|hsa-miR-548d-3p|hsa-miR-548aa
Cluster 82	hsa-miR-4524b-5p|hsa-miR-4524b-3p|hsa-miR-4524a-5p|hsa-miR-4524a-3p
Cluster 83	hsa-miR-133a-3p|hsa-miR-133a-5p|hsa-miR-1-3p
Cluster 84	hsa-miR-5583-5p|hsa-miR-5583-3p
Cluster 85	hsa-miR-122-5p|hsa-miR-122-3p|hsa-miR-3591-5p|hsa-miR-3591-3p
Cluster 86	hsa-miR-4745-5p|hsa-miR-4745-3p|hsa-miR-3187-3p|hsa-miR-3187-5p
Cluster 87	hsa-miR-1227-3p|hsa-miR-1227-5p|hsa-miR-6789-5p|hsa-miR-6789-3p
Cluster 88	hsa-miR-6885-5p|hsa-miR-6885-3p|hsa-miR-6790-5p|hsa-miR-6790-3p
Cluster 89	hsa-miR-181c-5p|hsa-miR-181c-3p|hsa-miR-181d-5p|hsa-miR-181d-3p
Cluster 90	hsa-miR-642a-5p|hsa-miR-642a-3p|hsa-miR-642b-3p|hsa-miR-642b-5p
Cluster 91	hsa-miR-3190-5p|hsa-miR-3190-3p|hsa-miR-3191-3p|hsa-miR-3191-5p
Cluster 92	hsa-miR-217|hsa-miR-216a-5p|hsa-miR-216a-3p
Cluster 93	hsa-miR-4433b-5p|hsa-miR-4433b-3p|hsa-miR-4433a-3p|hsa-miR-4433a-5p
Cluster 94	hsa-miR-1245a|hsa-miR-1245b-5p|hsa-miR-1245b-3p
Cluster 95	hsa-miR-3130-5p|hsa-miR-3130-3p
Cluster 96	hsa-miR-4776-5p|hsa-miR-4776-3p
Cluster 97	hsa-miR-103a-2-5p|hsa-miR-103a-3p|hsa-miR-103b
Cluster 98	hsa-miR-499a-5p|hsa-miR-499a-3p|hsa-miR-499b-5p|hsa-miR-499b-3p
Cluster 99	hsa-miR-296-5p|hsa-miR-296-3p|hsa-miR-298
Cluster 100	hsa-miR-1914-5p|hsa-miR-1914-3p|hsa-miR-647
Cluster 101	hsa-miR-3648|hsa-miR-3687
Cluster 102	hsa-miR-99a-5p|hsa-miR-99a-3p|hsa-let-7c-5p|hsa-let-7c-3p
Cluster 103	hsa-miR-3618|hsa-miR-1306-3p|hsa-miR-1306-5p
Cluster 104	hsa-miR-301b-3p|hsa-miR-301b-5p|hsa-miR-130b-5p|hsa-miR-130b-3p
Cluster 105	hsa-miR-3909|hsa-miR-6069
Cluster 106	hsa-miR-658|hsa-miR-659-3p|hsa-miR-659-5p
Cluster 107	hsa-miR-425-5p|hsa-miR-425-3p|hsa-miR-191-5p|hsa-miR-191-3p
Cluster 108	hsa-miR-15b-5p|hsa-miR-15b-3p|hsa-miR-16-5p|hsa-miR-16-2-3p
Cluster 109	hsa-miR-4450|hsa-miR-548ah-5p|hsa-miR-548ah-3p
Cluster 110	hsa-miR-3688-3p|hsa-miR-3688-5p
Cluster 111	hsa-miR-143-5p|hsa-miR-143-3p|hsa-miR-145-5p|hsa-miR-145-3p
Cluster 112	hsa-miR-103a-3p|hsa-miR-103b
Cluster 113	hsa-miR-7853-5p|hsa-miR-5683
Cluster 114	hsa-miR-6721-5p|hsa-miR-6833-5p|hsa-miR-6833-3p
Cluster 115	hsa-miR-6873-5p|hsa-miR-6873-3p|hsa-miR-6834-5p|hsa-miR-6834-3p
Cluster 116	hsa-miR-206|hsa-miR-133b
Cluster 117	hsa-miR-550a-5p|hsa-miR-550a-3p|hsa-miR-550b-3p|hsa-miR-550b-2-5p
Cluster 118	hsa-miR-550a-5p|hsa-miR-550a-3p|hsa-miR-550b-3p|hsa-miR-550b-2-5p
Cluster 119	hsa-miR-653-5p|hsa-miR-653-3p|hsa-miR-489-3p|hsa-miR-489-5p
Cluster 120	hsa-miR-5692a|hsa-miR-5692c
Cluster 121	hsa-miR-5090|hsa-miR-4467
Cluster 122	hsa-miR-29a-5p|hsa-miR-29a-3p|hsa-miR-29b-1-5p|hsa-miR-29b-3p
Cluster 123	hsa-miR-4659a-5p|hsa-miR-4659a-3p|hsa-miR-4659b-5p|hsa-miR-4659b-3p
Cluster 124	hsa-miR-3622b-5p|hsa-miR-3622b-3p|hsa-miR-3622a-5p|hsa-miR-3622a-3p
Cluster 125	hsa-miR-486-5p|hsa-miR-486-3p
Cluster 126	hsa-miR-5681a|hsa-miR-5681b
Cluster 127	hsa-miR-3150b-3p|hsa-miR-3150b-5p|hsa-miR-3150a-3p|hsa-miR-3150a-5p
Cluster 128	hsa-miR-599|hsa-miR-875-5p|hsa-miR-875-3p
Cluster 129	hsa-miR-548d-5p|hsa-miR-548d-3p|hsa-miR-548aa
Cluster 130	hsa-miR-4662b|hsa-miR-4662a-5p|hsa-miR-4662a-3p
Cluster 131	hsa-miR-30b-5p|hsa-miR-30b-3p|hsa-miR-30d-5p|hsa-miR-30d-3p
Cluster 132	hsa-miR-181a-5p|hsa-miR-181a-2-3p|hsa-miR-181b-5p|hsa-miR-181b-2-3p
Cluster 133	hsa-miR-3960|hsa-miR-2861
Cluster 134	hsa-miR-199b-5p|hsa-miR-199b-3p|hsa-miR-3154
Cluster 135	hsa-miR-219a-5p|hsa-miR-219a-2-3p|hsa-miR-219b-5p|hsa-miR-219b-3p
Cluster 136	hsa-miR-221-5p|hsa-miR-221-3p|hsa-miR-222-5p|hsa-miR-222-3p
Cluster 137	hsa-miR-6895-5p|hsa-miR-6895-3p|hsa-miR-6894-5p|hsa-miR-6894-3p
Cluster 138	hsa-miR-98-5p|hsa-miR-98-3p|hsa-let-7f-5p|hsa-let-7f-2-3p
Cluster 139	hsa-miR-4536-5p|hsa-miR-4536-3p
Cluster 140	hsa-miR-545-5p|hsa-miR-545-3p|hsa-miR-374a-5p|hsa-miR-374a-3p
Cluster 141	hsa-miR-1912|hsa-miR-1264
Cluster 142	hsa-miR-513c-5p|hsa-miR-513c-3p|hsa-miR-513b-5p|hsa-miR-513b-3p
Cluster 143	hsa-miR-224-5p|hsa-miR-224-3p|hsa-miR-452-5p|hsa-miR-452-3p
