## Supplementary material for "dbDEMC 3.0: Functional Exploration of Differentially Expressed miRNAs in Cancers of Human and Model Organisms": Table S5

### Sheet: 工作表1
Table S5 miRNA clusters showing a homogenous expression pattern in all 19 kinds of cancer. T: number of cancers for which each cluster showing a homogeneous expression pattern; F: number of diseases for which each cluster shows no homogeneous expression pattern; Homogeneous-fraction: number of diseases for which each cluster shows a homogeneous expression pattern for each miRNA cluster as defined…
miRNA cluster	T	F	Homogeneous fraction	p-value
hsa-miR-512-5p|hsa-miR-512-3p|hsa-miR-1323|hsa-miR-498|hsa-miR-520e|hsa-miR-515-5p|hsa-miR-515-3p|hsa-miR-519e-5p|hsa-miR-519e-3p|hsa-miR-520f-3p|hsa-miR-520f-5p|hsa-miR-519c-5p|hsa-miR-519c-3p|hsa-miR-1283|hsa-miR-520a-5p|hsa-miR-520a-3p|hsa-miR-526b-5p|hsa-miR-526b-3p|hsa-miR-519b-5p|hsa-miR-519b-3p|hsa-miR-525-5p|hsa-miR-525-3p|hsa-miR-523-5p|hsa-miR-523-3p|hsa-miR-518f-5p|hsa-miR-518f-3p|hsa-…	3	0	1	0.0001
hsa-miR-892c-5p|hsa-miR-892c-3p|hsa-miR-890|hsa-miR-888-5p|hsa-miR-888-3p|hsa-miR-892a|hsa-miR-892b|hsa-miR-891b	2	0	1	0.0006
hsa-miR-4539|hsa-miR-4507|hsa-miR-4538|hsa-miR-4537	1	0	1	0.3237
hsa-miR-371a-5p|hsa-miR-371a-3p|hsa-miR-371b-5p|hsa-miR-371b-3p|hsa-miR-372-3p|hsa-miR-372-5p|hsa-miR-373-5p|hsa-miR-373-3p	1	0	1	0.1652
hsa-miR-513a-5p|hsa-miR-513a-3p|hsa-miR-506-3p|hsa-miR-506-5p|hsa-miR-507|hsa-miR-508-5p|hsa-miR-508-3p	3	0	1	0.0003
hsa-miR-514b-5p|hsa-miR-514b-3p|hsa-miR-509-5p|hsa-miR-509-3p|hsa-miR-509-3-5p	3	0	1	0.0027
hsa-miR-510-5p|hsa-miR-510-3p|hsa-miR-514a-3p|hsa-miR-514a-5p	3	0	1	0.0187
hsa-miR-1179|hsa-miR-7-5p|hsa-miR-7-2-3p|hsa-miR-3529-5p|hsa-miR-3529-3p	1	0	1	0.3262
hsa-miR-105-5p|hsa-miR-105-3p|hsa-miR-767-5p|hsa-miR-767-3p	10	0	1	0.0002
hsa-miR-3671|hsa-miR-101-5p|hsa-miR-101-3p	11	0	1	0.0009
hsa-miR-2682-5p|hsa-miR-2682-3p|hsa-miR-137	1	0	1	0.5479
hsa-miR-3158-3p|hsa-miR-3158-5p	1	0	1	0.5118
hsa-miR-6715a-3p|hsa-miR-6715b-5p|hsa-miR-6715b-3p	1	0	1	0.5381
hsa-miR-7113-5p|hsa-miR-7113-3p|hsa-miR-4691-5p|hsa-miR-4691-3p	1	0	1	0.2642
hsa-miR-3913-5p|hsa-miR-3913-3p	1	0	1	0.5605
hsa-miR-6864-5p|hsa-miR-6864-3p|hsa-miR-6865-5p|hsa-miR-6865-3p	1	0	1	0.5242
hsa-miR-3064-5p|hsa-miR-3064-3p|hsa-miR-5047	1	0	1	0.548
hsa-miR-1227-3p|hsa-miR-1227-5p|hsa-miR-6789-5p|hsa-miR-6789-3p	2	0	1	0.2599
hsa-miR-181c-5p|hsa-miR-181c-3p|hsa-miR-181d-5p|hsa-miR-181d-3p	9	0	1	0.0003
hsa-miR-642a-5p|hsa-miR-642a-3p|hsa-miR-642b-3p|hsa-miR-642b-5p	3	0	1	0.07
hsa-miR-4433b-5p|hsa-miR-4433b-3p|hsa-miR-4433a-3p|hsa-miR-4433a-5p	5	0	1	0.001
hsa-miR-499a-5p|hsa-miR-499a-3p|hsa-miR-499b-5p|hsa-miR-499b-3p	3	0	1	0.164
hsa-miR-296-5p|hsa-miR-296-3p|hsa-miR-298	2	0	1	0.2669
hsa-miR-1914-5p|hsa-miR-1914-3p|hsa-miR-647	1	0	1	0.5083
hsa-miR-3618|hsa-miR-1306-3p|hsa-miR-1306-5p	4	0	1	0.0994
hsa-miR-4450|hsa-miR-548ah-5p|hsa-miR-548ah-3p	1	0	1	0.5024
hsa-miR-7853-5p|hsa-miR-5683	1	0	1	0.5064
hsa-miR-6721-5p|hsa-miR-6833-5p|hsa-miR-6833-3p	1	0	1	0.5078
hsa-miR-5090|hsa-miR-4467	1	0	1	0.5167
hsa-miR-3622b-5p|hsa-miR-3622b-3p|hsa-miR-3622a-5p|hsa-miR-3622a-3p	2	0	1	0.0395
hsa-miR-486-5p|hsa-miR-486-3p	6	0	1	0.0205
hsa-miR-3150b-3p|hsa-miR-3150b-5p|hsa-miR-3150a-3p|hsa-miR-3150a-5p	3	0	1	0.0699
hsa-miR-599|hsa-miR-875-5p|hsa-miR-875-3p	2	0	1	0.3995
hsa-miR-4662b|hsa-miR-4662a-5p|hsa-miR-4662a-3p	1	0	1	0.5022
hsa-miR-4536-5p|hsa-miR-4536-3p	1	0	1	0.4983
hsa-miR-513c-5p|hsa-miR-513c-3p|hsa-miR-513b-5p|hsa-miR-513b-3p	3	0	1	0.132
hsa-miR-182-5p|hsa-miR-182-3p|hsa-miR-96-5p|hsa-miR-96-3p|hsa-miR-183-5p|hsa-miR-183-3p	16	1	0.941176	0.0001
hsa-miR-301b-3p|hsa-miR-301b-5p|hsa-miR-130b-5p|hsa-miR-130b-3p	16	1	0.941176	0.0001
hsa-miR-451a|hsa-miR-451b|hsa-miR-144-5p|hsa-miR-144-3p|hsa-miR-4732-5p|hsa-miR-4732-3p	12	1	0.923077	0.0001
hsa-miR-200b-5p|hsa-miR-200b-3p|hsa-miR-200a-5p|hsa-miR-200a-3p|hsa-miR-429	12	1	0.923077	0.0001
hsa-miR-142-5p|hsa-miR-142-3p|hsa-miR-4736	11	1	0.916667	0.004
hsa-miR-103a-2-5p|hsa-miR-103a-3p|hsa-miR-103b	9	1	0.9	0.0467
hsa-miR-215-5p|hsa-miR-215-3p|hsa-miR-194-5p	8	1	0.888889	0.0067
hsa-miR-15b-5p|hsa-miR-15b-3p|hsa-miR-16-5p|hsa-miR-16-2-3p	16	2	0.888889	0.0001
hsa-miR-200c-5p|hsa-miR-200c-3p|hsa-miR-141-5p|hsa-miR-141-3p	15	2	0.882353	0.0001
hsa-miR-133a-3p|hsa-miR-133a-5p|hsa-miR-1-3p	14	2	0.875	0.0001
hsa-miR-217|hsa-miR-216a-5p|hsa-miR-216a-3p	7	1	0.875	0.0239
hsa-miR-99a-5p|hsa-miR-99a-3p|hsa-let-7c-5p|hsa-let-7c-3p	13	2	0.866667	0.0001
hsa-miR-221-5p|hsa-miR-221-3p|hsa-miR-222-5p|hsa-miR-222-3p	13	2	0.866667	0.0001
hsa-miR-653-5p|hsa-miR-653-3p|hsa-miR-489-3p|hsa-miR-489-5p	6	1	0.857143	0.0197
hsa-miR-219a-5p|hsa-miR-219a-2-3p|hsa-miR-219b-5p|hsa-miR-219b-3p	6	1	0.857143	0.1091
hsa-let-7a-5p|hsa-let-7a-2-3p|hsa-miR-100-5p|hsa-miR-100-3p	11	2	0.846154	0.0011
hsa-miR-203a-3p|hsa-miR-203a-5p|hsa-miR-203b-5p|hsa-miR-203b-3p	10	2	0.833333	0.0115
hsa-miR-4745-5p|hsa-miR-4745-3p|hsa-miR-3187-3p|hsa-miR-3187-5p	5	1	0.833333	0.0528
hsa-miR-224-5p|hsa-miR-224-3p|hsa-miR-452-5p|hsa-miR-452-3p	10	2	0.833333	0.0009
hsa-miR-25-5p|hsa-miR-25-3p|hsa-miR-93-5p|hsa-miR-93-3p|hsa-miR-106b-5p|hsa-miR-106b-3p	14	3	0.823529	0.0001
hsa-miR-181b-5p|hsa-miR-181b-3p|hsa-miR-181a-5p|hsa-miR-181a-3p	13	3	0.8125	0.0002
hsa-miR-181a-5p|hsa-miR-181a-2-3p|hsa-miR-181b-5p|hsa-miR-181b-2-3p	13	3	0.8125	0.0002
hsa-miR-206|hsa-miR-133b	8	2	0.8	0.0612
hsa-miR-6895-5p|hsa-miR-6895-3p|hsa-miR-6894-5p|hsa-miR-6894-3p	4	1	0.8	0.098
hsa-miR-16-5p|hsa-miR-16-1-3p|hsa-miR-15a-5p|hsa-miR-15a-3p	14	4	0.777778	0.0023
hsa-miR-423-5p|hsa-miR-423-3p|hsa-miR-3184-5p|hsa-miR-3184-3p	7	2	0.777778	0.1676
hsa-miR-4725-5p|hsa-miR-4725-3p|hsa-miR-365b-5p|hsa-miR-365b-3p	7	2	0.777778	0.1563
hsa-miR-214-5p|hsa-miR-214-3p|hsa-miR-3120-3p|hsa-miR-3120-5p|hsa-miR-199a-5p|hsa-miR-199a-3p	6	2	0.75	0.0001
hsa-miR-34b-5p|hsa-miR-34b-3p|hsa-miR-34c-5p|hsa-miR-34c-3p	9	3	0.75	0.021
hsa-miR-6758-5p|hsa-miR-6758-3p|hsa-miR-616-5p|hsa-miR-616-3p	9	3	0.75	0.1571
hsa-miR-331-5p|hsa-miR-331-3p|hsa-miR-3685	6	2	0.75	0.2555
hsa-miR-151b|hsa-miR-342-5p|hsa-miR-342-3p	9	3	0.75	0.0374
hsa-miR-132-5p|hsa-miR-132-3p|hsa-miR-212-3p|hsa-miR-212-5p	6	2	0.75	0.0246
hsa-miR-195-5p|hsa-miR-195-3p|hsa-miR-497-5p|hsa-miR-497-3p	12	4	0.75	0.0001
hsa-miR-3190-5p|hsa-miR-3190-3p|hsa-miR-3191-3p|hsa-miR-3191-5p	6	2	0.75	0.1876
hsa-miR-550a-5p|hsa-miR-550a-3p|hsa-miR-550b-3p|hsa-miR-550b-2-5p	6	2	0.75	0.1892
hsa-miR-550a-5p|hsa-miR-550a-3p|hsa-miR-550b-3p|hsa-miR-550b-2-5p	6	2	0.75	0.1892
hsa-miR-30b-5p|hsa-miR-30b-3p|hsa-miR-30d-5p|hsa-miR-30d-3p	11	4	0.733333	0.0001
hsa-miR-193b-5p|hsa-miR-193b-3p|hsa-miR-365a-3p|hsa-miR-365a-5p	8	3	0.727273	0.0085
hsa-miR-143-5p|hsa-miR-143-3p|hsa-miR-145-5p|hsa-miR-145-3p	12	5	0.705882	0.0001
hsa-miR-450b-5p|hsa-miR-450b-3p|hsa-miR-450a-5p|hsa-miR-450a-1-3p|hsa-miR-450a-2-3p|hsa-miR-542-5p|hsa-miR-542-3p|hsa-miR-503-5p|hsa-miR-503-3p|hsa-miR-424-5p|hsa-miR-424-3p	7	3	0.7	0.0001
hsa-miR-449a|hsa-miR-449b-5p|hsa-miR-449b-3p|hsa-miR-449c-5p|hsa-miR-449c-3p	2	1	0.666667	0.1552
hsa-miR-1295a|hsa-miR-1295b-5p|hsa-miR-1295b-3p	2	1	0.666667	0.5114
hsa-miR-29c-5p|hsa-miR-29c-3p|hsa-miR-29b-3p|hsa-miR-29b-2-5p	10	5	0.666667	0.002
hsa-miR-199b-5p|hsa-miR-199b-3p|hsa-miR-3154	8	4	0.666667	0.0595
hsa-miR-99b-5p|hsa-miR-99b-3p|hsa-let-7e-5p|hsa-let-7e-3p|hsa-miR-125a-5p|hsa-miR-125a-3p	8	5	0.615385	0.0001
hsa-miR-30e-5p|hsa-miR-30e-3p|hsa-miR-30c-5p|hsa-miR-30c-1-3p	9	6	0.6	0.0223
hsa-miR-29a-5p|hsa-miR-29a-3p|hsa-miR-29b-1-5p|hsa-miR-29b-3p	7	5	0.583333	0.0998
hsa-miR-17-5p|hsa-miR-17-3p|hsa-miR-18a-5p|hsa-miR-18a-3p|hsa-miR-19a-5p|hsa-miR-19a-3p|hsa-miR-20a-5p|hsa-miR-20a-3p|hsa-miR-19b-1-5p|hsa-miR-19b-3p|hsa-miR-92a-1-5p|hsa-miR-92a-3p	8	6	0.571429	0.0001
hsa-miR-532-5p|hsa-miR-532-3p|hsa-miR-188-5p|hsa-miR-188-3p|hsa-miR-500a-5p|hsa-miR-500a-3p|hsa-miR-362-5p|hsa-miR-362-3p|hsa-miR-501-5p|hsa-miR-501-3p|hsa-miR-500b-5p|hsa-miR-500b-3p|hsa-miR-660-5p|hsa-miR-660-3p|hsa-miR-502-5p|hsa-miR-502-3p	5	4	0.555556	0.0001
hsa-let-7a-5p|hsa-let-7a-3p|hsa-miR-4763-5p|hsa-miR-4763-3p|hsa-let-7b-5p|hsa-let-7b-3p	5	4	0.555556	0.0091
hsa-miR-24-3p|hsa-miR-24-2-5p|hsa-miR-27a-5p|hsa-miR-27a-3p|hsa-miR-23a-5p|hsa-miR-23a-3p	7	6	0.538462	0.0159
hsa-miR-545-5p|hsa-miR-545-3p|hsa-miR-374a-5p|hsa-miR-374a-3p	7	6	0.538462	0.2842
hsa-miR-425-5p|hsa-miR-425-3p|hsa-miR-191-5p|hsa-miR-191-3p	8	7	0.533333	0.1766
hsa-miR-657|hsa-miR-3065-5p|hsa-miR-3065-3p|hsa-miR-338-5p|hsa-miR-338-3p|hsa-miR-1250-5p|hsa-miR-1250-3p	3	3	0.5	0.0572
hsa-miR-421|hsa-miR-374b-5p|hsa-miR-374b-3p|hsa-miR-374c-5p|hsa-miR-374c-3p	3	3	0.5	0.2985
hsa-miR-6748-5p|hsa-miR-6748-3p|hsa-miR-6514-5p|hsa-miR-6514-3p	3	3	0.5	0.3989
hsa-miR-4520-5p|hsa-miR-4520-3p|hsa-miR-4520-2-3p	1	1	0.5	0.7346
hsa-miR-122-5p|hsa-miR-122-3p|hsa-miR-3591-5p|hsa-miR-3591-3p	2	2	0.5	0.5402
hsa-miR-6885-5p|hsa-miR-6885-3p|hsa-miR-6790-5p|hsa-miR-6790-3p	1	1	0.5	0.7502
hsa-miR-658|hsa-miR-659-3p|hsa-miR-659-5p	1	1	0.5	0.8382
hsa-miR-192-5p|hsa-miR-192-3p|hsa-miR-194-5p|hsa-miR-194-3p|hsa-miR-6750-5p|hsa-miR-6750-3p|hsa-miR-6749-5p|hsa-miR-6749-3p	5	6	0.454545	0.0102
hsa-miR-6777-5p|hsa-miR-6777-3p|hsa-miR-33b-5p|hsa-miR-33b-3p	5	6	0.454545	0.4881
hsa-miR-363-5p|hsa-miR-363-3p|hsa-miR-92a-3p|hsa-miR-92a-2-5p|hsa-miR-19b-3p|hsa-miR-19b-2-5p|hsa-miR-20b-5p|hsa-miR-20b-3p|hsa-miR-18b-5p|hsa-miR-18b-3p|hsa-miR-106a-5p|hsa-miR-106a-3p	4	5	0.444444	0.0003
hsa-miR-98-5p|hsa-miR-98-3p|hsa-let-7f-5p|hsa-let-7f-2-3p	4	5	0.444444	0.5688
hsa-miR-493-5p|hsa-miR-493-3p|hsa-miR-337-5p|hsa-miR-337-3p|hsa-miR-665|hsa-miR-431-5p|hsa-miR-431-3p|hsa-miR-433-3p|hsa-miR-433-5p|hsa-miR-127-5p|hsa-miR-127-3p|hsa-miR-432-5p|hsa-miR-432-3p|hsa-miR-136-5p|hsa-miR-136-3p	4	6	0.4	0.0001
hsa-let-7a-5p|hsa-let-7a-3p|hsa-let-7f-5p|hsa-let-7f-1-3p|hsa-let-7d-5p|hsa-let-7d-3p	3	5	0.375	0.1103
hsa-miR-3677-3p|hsa-miR-3677-5p|hsa-miR-940|hsa-miR-4717-5p|hsa-miR-4717-3p	2	5	0.285714	0.6917
hsa-miR-379-5p|hsa-miR-379-3p|hsa-miR-411-5p|hsa-miR-411-3p|hsa-miR-299-5p|hsa-miR-299-3p|hsa-miR-380-5p|hsa-miR-380-3p|hsa-miR-1197|hsa-miR-323a-5p|hsa-miR-323a-3p|hsa-miR-758-3p|hsa-miR-758-5p|hsa-miR-329-3p|hsa-miR-329-5p|hsa-miR-494-3p|hsa-miR-494-5p|hsa-miR-1193|hsa-miR-543|hsa-miR-495-3p|hsa-miR-495-5p|hsa-miR-376c-3p|hsa-miR-376c-5p|hsa-miR-376a-3p|hsa-miR-376a-2-5p|hsa-miR-654-5p|hsa-miR-…	1	5	0.166667	0.0001
hsa-miR-23b-5p|hsa-miR-23b-3p|hsa-miR-27b-5p|hsa-miR-27b-3p|hsa-miR-3074-3p|hsa-miR-3074-5p|hsa-miR-24-1-5p|hsa-miR-24-3p	2	13	0.133333	0.4189
